# Morphometric Interpretation of Postganglionic Sympathetic Neurons that Innervate Myocardium

**DOI:** 10.1101/2025.07.27.667010

**Authors:** Sachin Sharma

## Abstract

**Background and Aims:** The sympathetic nervous system modulates cardiac functions through neurotransmitters such as neuropeptide-Y and galanin released by postganglionic neurons. Hence, we hypothesize that dendritic and axonal morphological architecture of cardiac-innervating neurons might reflect the communicating input and output signals either within the postsynaptic neurons or to the adjacent myocardial cells.

**Methods:** In the current study, we carried-out morphometric analyses of cardiac-innervating neurons, measuring dendritic size, shape, and neuronal-polarity. We used retrograde tracers (adeno-associated virus conjugate to fluorophores) injected either from left-ventricular myocardial tissue or fore-limb skin tissue-beds. Stellate ganglia were harvested from the mice for imaging and morphometric analysis.

**Results:** Our findings revealed that cardiac-projecting neurons exhibit a multipolar structure and are significantly larger in cross-sectional area and volume compared to forelimb skinpad-innervating neurons.

**Interpretation:** These morphological characteristics may offer valuable insights into the neural architecture underlying cardiac remodelling, although further investigation is needed. This study focuses solely on the structural, not functional, features of cardiac-innervating neurons to better understand their specialization within the autonomic nervous system.
