## Supplemental Table 1 for "Morphometric Interpretation of Postganglionic Sympathetic Neurons that Innervate Myocardium"

### Sheet: Data
	Neuronal classifications
Sr. No.	Cardiac neurons (%)					Forelimb neurons (%)
1	Multipolar	Bipolar	Unipolar	pseudo-unipolar		Multipolar	Bipolar	Unipolar	pseudo-unipolar
2	100	0	0	0		57.9		10.5	31.6
	Cardiac neurons					Forelimb neurons
Sr. No.	No. of projections	Length	Area	Volume		No. of projections	Length	Area	Volume
1	4	38.674	847.119	2245		1	27.964	463.914	2031
2	7	30.369	486.964	1770		4	21.437	224.131	640
3	5	31.676	543.937	2184		2	31.441	663.126	2017
4	4	36.451	675.771	2250		3	23.14	331.537	880
5	4	28.1	709.44	2261		4	26.589	445.035	1659
6	4	32.239	443.937	2728		4	22.522	268.607	897
7	4	30.805	600.483	2110		2	23.975	344.613	1977
8	5	35.423	493.386	2734		2	25.558	415.159	1510
9	5	21.718	523.928	2480		4	24.914	356.427	1651
10	5	26.18	351.306	1198		4	21.449	269.791	1081
11	6	33.926	596.784	2003		2	22.147	291.962	1052
12	8	34.224	408.107	2617		6	28.819	610.422	2019
13	5	31.892	394.876	3288		5	25.31	458.818	2257
14	5	30.4	286.645	3563		5	27.967	473.726	1706
15	4	33.3	449.446	3286		3	30.532	599.901	566
16	5	30.5	547.467	2778		3	25.046	362.108	7282
17	3	36.5	761.494	2178		3	24.731	431.526	2847
18	5	26.141	701.51	2720		1	17.753	174.628	1131
19	5	26.169	591.335	1192		3	14.865	181.002	2580
20	5	29.644	761.628	3719		2	20.691	253.716	1414
21	6	31.49	571.893	2627		2	27.342	528.316	476
22						3	13.9	149.95	613
23						2	30.2	736.723	2718
24						3	25.3	537.083
25							21.8	385.406

### Sheet: Morphometric_Statistical_Analys
Feature	Shapiro_Cardiac_p	Shapiro_Forelimb_p	Mann_Whitney_U	Mann_Whitney_p_value	Effect_Size_r
No. of projections	0.00745252	0.11271	438.5	1.52248e-05	-0.740079
Length	0.855504	0.37807	468	6.16045e-06	-0.782857
Area	0.980726	0.77576	405	0.00173924	-0.542857
Volume	0.515972	1.35969e-05	387	0.000656685	-0.602484
